# Human AUTS2 regulates neurodevelopmental pathways via dual DNA/RNA binding

**DOI:** 10.1101/2025.10.07.681056

**Authors:** Veronica Aparecida Monteiro Saia Cereda, Amandeep Sharma, Keegan Flanagan, Sara Elmsaouri, Sheila Steiner, Simone Benassi, Guilherme Reis-de-Oliveira, Jack T. Whiteley, Amoolya Chandrabhatta, Ana Paula Diniz Mendes, Lynne Randolph-Moore, Dimitra Xenitopoulos, Milla Jetzer, Ruth Oefner, Christopher Benner, Renata Santos, Gene W Yeo, Maria Carolina Marchetto

## Abstract

The *AUTS2* gene is implicated in neurodevelopmental and psychiatric disorders, with patient mutations leading to intellectual disability, microcephaly, and autistic behavior. While AUTS2’s chromatin-and RNA-related functions are recognized, its direct binding to RNA in human neural progenitors has not been previously demonstrated. Here, we used ChIP-seq and eCLIP-seq in human neural progenitor cells (NPCs) to map AUTS2’s chromatin targets and, for the first time, its direct RNA interactome. AUTS2 knockdown in NPCs led to widespread gene expression changes and impaired cell proliferation, migration, and neurite outgrowth. Integrated analysis revealed downregulation of Wnt pathway genes, notably *WNT7A*, among targets directly bound by AUTS2 at both chromatin and RNA levels. Supplementation with WNT7A rescued cellular phenotypes in AUTS2-deficient NPCs, underscoring the significance of Wnt signaling. These findings highlight AUTS2’s central role in human neurodevelopment and provide mechanistic insight into how its disruption may contribute to the pathology of neurodevelopmental disorders.
