## Supplemental Table 4 for "Human AUTS2 regulates neurodevelopmental pathways via dual DNA/RNA binding"

### Sheet: Planilha1
eCLIP and ChIP overlap (69 genes)	eCLIP, ChIP and KD overlap (39 genes)
ACACA	HES5
LINC01138	SERINC2
WNT7A	MARCKSL1
C12orf57	MACF1
SOX2-OT	ADGRL2
NSD2	VANGL2
RHOF	PBX1
EFNB2	NAV2
PRTG	DTX4
SERINC2	WDR74
TUBA1A	ARHGEF17
SOX21	SINHCAF
DBN1	NCOR2
PTPRN2	ZFP36L1
H3C8	CALM1
ZFP36L1	PRTG
PTMS	IGDCC3
ARHGEF17	CRABP1
UBTF	MIR9-3HG
NR2F1	IGF1R
HMGN2	MAZ
ACTB	ZNF48
PTMA	MSI2
KDM6B	JUND
SKI	SSBP4
NCOR2	SOX11
MIR9-3HG	GREB1
DYRK1A	PTMA
INSM1	WNT7A
FAT3	NSD2
GSE1	VCAN
GREB1	H4C4
DTX4	H2AC8
SINHCAF	H3C6
MACF1	PTPRN2
HES5	ZNF703
NAV2	NCALD
LFNG	COL22A1
MARCKS	TMSB4X
PBX1
TMSB4X
SOX11
BCOR
SFSWAP
VANGL2
H4C12
MSI2
ADGRL2
SSBP4
CRABP1
CALM1
NCALD
ZNF48
NOTCH3
VCAN
MAML3
H3C6
PHC2
MARCKSL1
CCDC200
JUND
IGDCC3
ZNF703
MAZ
IGF1R
H4C4
COL22A1
H2AC8
WDR74
