## Supplemental Table 5 for "Human AUTS2 regulates neurodevelopmental pathways via dual DNA/RNA binding"

### Sheet: Planilha2
Wnt pathway genes
CTNND2
CHD8
CBY1
FZD10
PPP3CA
FRAT1
PPP3CB
CCND2
FRAT2
PPP3CC
CCND1
RAC2
RSPO2
EP300
RSPO3
RAC1
RSPO1
PRKACA
MAP3K7
PRKACB
CER1
RSPO4
APC2
TLE2
TLE1
CSNK2A2
CTNNBIP1
WNT9B
PRKCA
WNT9A
DKK1
DKK2
DKK4
SFRP4
SFRP1
SFRP2
DAAM2
TBL1XR1
ROR1
PLCB1
TP53
PLCB2
CAMK2B
CAMK2D
CTBP2
CTBP1
CAMK2A
LEF1
PRICKLE2
PRICKLE3
WNT8B
PRICKLE1
CXXC4
LRP6
NKD2
MAPK9
PPP3R2
ZNRF3
WIF1
DVL3
GPC4
TBL1X
WNT1
CAMK2G
WNT3
FZD1
WNT10B
CREBBP
FZD3
JUN
SMAD4
TCF7L1
FZD2
SMAD3
FZD4
FZD7
WNT7B
FZD6
SIAH1
FZD9
NFATC3
NFATC2
WNT7A
VANGL1
VANGL2
APC
BAMBI
NOTUM
LGR6
LGR5
